# Using a lentiviral Tet-regulated miR-E shRNA dual color vector to evaluate gene function in human leukemic stem cells in vivo

**DOI:** 10.1101/695965

**Authors:** Henny Maat, Jennifer Jaques, Edo Vellenga, Gerwin Huls, Vincent van den Boom, Jan Jacob Schuringa

**Affiliations:** Department of Experimental Hematology, Cancer Research Center Groningen, University Medical Center Groningen, University of Groningen, Hanzeplein 1, 9713 GZ Groningen, The Netherlands

## Abstract

RNA interference is a powerful tool to study loss-of-gene function in leukemic cells. Still, in order to identify effective novel treatment strategies to target and eradicate leukemic stem cells (LSCs), it is critically important to study gene function in a well-controlled and time-dependent manner. We implemented a lentiviral Tet-regulated miR-E shRNA dual color vector in our *in vitro* and *in vivo* human leukemia models. Thus, we were able to efficiently introduce doxycycline-inducible and reversible gene repression and trace and isolate transduced miR-E shRNA expressing cells over time. As proof of concept we focused on the non-canonical PRC1.1 Polycomb complex, which we previously identified to be essential for LSCs (1). Here, we show that inducible downmodulation of PCGF1 strongly impaired the growth of primary MLL-AF9 cells. Next, a Tet-regulated miR-E PCGF1 human xenograft MLL-AF9 leukemia mouse model was established, which revealed that early knockdown of PCGF1 at the onset of leukemia development significantly reduced peripheral blood chimerism levels and improved overall survival. In contrast, knockdown of PCGF1 when leukemia was already firmly established in the bone marrow proved insufficient to enhance overall survival. Despite these findings, FACS analysis of MLL-AF9/miR-E PCGF1/CD45^+^/GFP^+^ populations suggested that particularly cells with inefficient PCGF1 knockdown contributed to leukemogenesis. In conclusion, by building *in vivo* xenograft leukemia inducible RNAi models, we show that timing of gene knockdown critically impacts on the efficacy of leukemia treatment and that clonal drift still plays a major role in the escape of LSCs.
