## Supplementary material for "Using a lentiviral Tet-regulated miR-E shRNA dual color vector to evaluate gene function in human leukemic stem cells in vivo": miR-E shRNAs

### Sheet: Blad1
S1 Table. miR-E shRNAs, 97-mer oligonucleotides
Gene symbol	Species	mRNA target site	97-mer oligo
RING1B	HUMAN	TCGAAGTCTACACAGTGAATTA	TGCTGTTGACAGTGAGCGCCGAAGTCTACACAGTGAATTATAGTGAAGCCACAGATGTATAATTCACTGTGTAGACTTCGATGCCTACTGCCTCGGA
PCGF1	HUMAN	GCAGCTCCTTTTTGACAATGAA	TGCTGTTGACAGTGAGCGACAGCTCCTTTTTGACAATGAATAGTGAAGCCACAGATGTATTCATTGTCAAAAAGGAGCTGCTGCCTACTGCCTCGGA
KDM2B	HUMAN	TGCATGAGCTCTTGTACTTACA	TGCTGTTGACAGTGAGCGCGCATGAGCTCTTGTACTTACATAGTGAAGCCACAGATGTATGTAAGTACAAGAGCTCATGCTTGCCTACTGCCTCGGA
SCR/Luci	FIREFLY	TAGGAATTATAATGCTTATCTA	TGCTGTTGACAGTGAGCGCAGGAATTATAATGCTTATCTATAGTGAAGCCACAGATGTATAGATAAGCATTATAATTCCTATGCCTACTGCCTCGGA
