## Supplementary material for "Using a lentiviral Tet-regulated miR-E shRNA dual color vector to evaluate gene function in human leukemic stem cells in vivo": primer sequences

### Sheet: Blad1
S2 Table. Primer sequences
Gene symbol		Sequence
RING1B	Fwd	TAGTATTCAGGCCTCATCCCACA
	Rev	CTTGGATAAGTGATCAACAGTGGC
PCGF1	Fwd	CTGTTAGAGCTGAGGTACGCCA
	Rev	AAAGGAGCTGCACATGCTGAG
KDM2B	Fwd	GTCTTCAGCTACCTCAGCCACCAAG
	Rev	TGCAGTGGTTCAGGTCAATGCGG
RPL27	Fwd	TCCGGACGCAAAGCTGTCATCG
	Rev	TCTTGCCCATGGCAGCTGTCAC
